# Systematic loss of function screens identify pathway specific functional circular RNAs

**DOI:** 10.1101/2022.10.22.513321

**Authors:** Ling Liu, Matthew Neve, Laura Perlaza-Jimenez, Azelle Hawdon, Simon J. Conn, Jennifer Zenker, Pablo Tamayo, Gregory J. Goodall, Joseph Rosenbluh

## Abstract

Circular RNAs (circRNAs) are covalently closed single stranded RNAs that are produced by RNA back-splicing. A small number of circRNAs have been implicated as functional, however, we still lack systematic understanding of cellular processes and signalling pathways that are regulated by circRNAs. A major gap in understanding circRNA function is the ability to define pathways that are regulated by circRNAs. Here, we generated a pooled shRNA library targeting the back-splice junction of 3,354 human circRNAs that are expressed at low to high levels in humans. We used this library for loss of function proliferation screens in a panel of 18 cancer cell lines from four tissue types that harbour mutations leading to constitutive activity of defined pathways. Using this dataset, we identify context specific and non-specific circRNAs. We validated these observations with a secondary screen and uncovered a role for *circRERE*, a cell essential circRNA that regulates ferroptosis. Furthermore, we characterised the functional roles of pathway-specific circRNA, *circSMAD2*, a novel regulator of the WNT pathway and *circMTO1*, a regulator of MAPK signalling in a *PTEN* dependent manner. Our work sheds light on molecular pathways regulated by circRNAs and provides a catalogue of circRNAs with a measurable function in human cells.
