## Supplementary Table S10 for "Systematic loss of function screens identify pathway specific functional circular RNAs"

### Sheet: info
Supplementary Table S10: Genes that score in two class comparisons in secondary screens.
For each two-class comparison, the difference between classes was determined by calculating the difference in viability between two classes.
AVR - The mean score of shRNAs targeting the circRNA
d – Differential dependency score calculated as the difference in dependency score between WT and MUT cells
pValue – calculated using a one sided t.Test

### Sheet: WNT
Gene	Score_in	AVR_WNT	AVR_NONWNT	dWNT	pValue	-Log10[pValue]
CTNNB1	WNTCONT	-0.482794	0.368764	-0.851558	0.0230209	1.63788
BCL2L1	WNTCONT	-0.836644	-0.150116	-0.686528	0.0110907	1.95504
PKHD1_chr6_52010308_52035721_circRNA	WNT_circRNA	-0.145092	0.469726	-0.614818	0.0189192	1.7231
BARD1_chr2_214745066_214781509_circRNA	WNT_circRNA	1.10423	1.60364	-0.499406	0.024924	1.60338
LRP6_chr12_12244261_12244655_circRNA	WNT_circRNA	0.831616	1.27022	-0.438599	0.11104	0.954519
RBL1_chr20_37066723_37068186_circRNA	WNT_circRNA	0.672421	1.1054	-0.432976	0.0224532	1.64872
TCF7L2	WNTCONT	0.172082	0.579814	-0.407732	0.0811693	1.09061
DNM3_chr1_172042008_172131288_circRNA	WNT_circRNA	-0.300195	0.089879	-0.390074	0.030482	1.51596
GINM1_chr6_149578821_149580723_circRNA	WNT_circRNA	1.02994	1.41798	-0.388044	0.0224033	1.64969
IGF1R_chr15_98707561_98708107_circRNA	WNT_circRNA	0.0512653	0.427648	-0.376382	0.175671	0.755301
SMAD2_chr18_47865058_47896809_circRNA	WNT_circRNA	-0.410587	-0.0344222	-0.376165	0.0709207	1.14923
ZNF652_chr17_49311311_49312042_circRNA	WNT_circRNA	-0.278498	0.0955402	-0.374038	0.0199968	1.69904
ZEB1_chr10_31373017_31461237_circRNA	WNT_circRNA	0.319584	0.693616	-0.374033	0.00389988	2.40895
DCAF6_chr1_168038370_168045227_circRNA	WNT_circRNA	0.439406	0.806288	-0.366882	0.0267308	1.57299
TIMMDC1_chr3_119503531_119504021_circRNA	WNT_circRNA	-0.148977	0.213061	-0.362039	0.122132	0.91317
SLAIN1_chr13_77719531_77753358_circRNA	WNT_circRNA	0.596203	0.927892	-0.331689	0.024241	1.61545
PUM1_chr1_31005852_31007102_circRNA	WNT_circRNA	0.111884	0.431305	-0.319421	0.192187	0.716276
UBQLN1_chr9_83679774_83686155_circRNA	WNT_circRNA	0.329253	0.612846	-0.283593	0.0360158	1.44351
SOS2_chr14_50150007_50153173_circRNA	WNT_circRNA	0.173605	0.453649	-0.280044	0.230525	0.637282
NDUFA10_chr2_239990073_240007370_circRNA	WNT_circRNA	0.161083	0.440582	-0.279499	0.136237	0.865706
PPM1D_chr17_60633852_60648082_circRNA	WNT_circRNA	0.0270734	0.295129	-0.268056	0.00567781	2.24582
SEMA3D_chr7_85055716_85068284_circRNA	WNT_circRNA	0.722397	0.984218	-0.261821	0.0482381	1.31661
LRBA_chr4_150761782_150817257_circRNA	WNT_circRNA	-0.233212	0.0107702	-0.243982	0.09592	1.01809
FAM126A_chr7_22976209_22984045_circRNA	WNT_circRNA	0.46091	0.689191	-0.228281	0.0796934	1.09858
PRRG1_chrX_37386598_37426000_circRNA	WNT_circRNA	-0.356499	-0.132753	-0.223746	0.182825	0.737966
TRNT1_chr3_3137259_3144710_circRNA	WNT_circRNA	0.867519	1.05904	-0.191523	0.0399933	1.39801
SRFBP1_chr5_122019259_122022407_circRNA	WNT_circRNA	-0.0492776	0.134358	-0.183635	0.0771613	1.1126
PDK1_chr2_172558707_172566933_circRNA	WNT_circRNA	0.22568	0.402289	-0.176609	0.134428	0.871509
MORC1_chr3_109054727_109069757_circRNA	WNT_circRNA	-0.472421	-0.298762	-0.173659	0.243769	0.613022
DIAPH2_chrX_96735757_96763120_circRNA	WNT_circRNA	0.352492	0.522788	-0.170296	0.168301	0.773912
CCDC117_chr22_28780947_28783645_circRNA	WNT_circRNA	-0.265795	-0.101872	-0.163924	0.275855	0.559318
FNDC3A_chr13_49196876_49198574_circRNA	WNT_circRNA	0.366077	0.528046	-0.161969	0.253869	0.59539
THOC2_chrX_123610917_123614189_circRNA	WNT_circRNA	0.393845	0.553451	-0.159606	0.230234	0.63783
HIF1A_chr14_61720381_61721823_circRNA	WNT_circRNA	0.208602	0.342729	-0.134127	0.101487	0.993589
DENND4C_chr9_19286768_19305527_circRNA	WNT_circRNA	0.939049	1.06716	-0.128113	0.104491	0.980919
OGDH_chr7_44645326_44647759_circRNA	WNT_circRNA	-0.101783	0.0228687	-0.124651	0.327402	0.484918
TMEM116_chr12_111933885_111943369_circRNA	WNT_circRNA	-0.154965	-0.0319521	-0.123013	0.122126	0.91319
GTF2I_chr7_74705163_74718941_circRNA	WNT_circRNA	0.263965	0.383733	-0.119768	0.399019	0.399006
SEPT10_chr2_109585125_109593119_circRNA	WNT_circRNA	0.00973147	0.104254	-0.0945222	0.241488	0.617104
ARFGEF1_chr8_67299208_67302466_circRNA	WNT_circRNA	0.174005	0.265957	-0.0919523	0.278083	0.555826
GSK3B	WNTCONT	0.329528	0.415026	-0.0854979	0.409543	0.3877
SPECC1L_chr22_24302194_24369320_circRNA	WNT_circRNA	-0.00566213	0.0772217	-0.0828839	0.279702	0.553305
PAPD4_chr5_79656957_79682061_circRNA	WNT_circRNA	0.352683	0.409388	-0.0567049	0.374738	0.426272
MYOCD_chr17_12705127_12723008_circRNA	WNT_circRNA	0.562155	0.615811	-0.0536556	0.408678	0.388619
ARID1B_chr6_156901375_156935576_circRNA	WNT_circRNA	0.0572491	0.0841755	-0.0269264	0.456918	0.340162
NEK4_chr3_52737585_52739634_circRNA	WNT_circRNA	-0.0614397	-0.0603618	-0.00107793	0.497465	0.303238
USP33_chr1_77711746_77714783_circRNA	WNT_circRNA	-0.396233	-0.403142	0.00690956	0.492735	0.307386
ANKRD13C_chr1_70300763_70315566_circRNA	WNT_circRNA	0.590839	0.578338	0.0125004	0.455433	0.341576
NEK4_chr3_52737585_52741499_circRNA	WNT_circRNA	-0.0166167	-0.0325991	0.0159824	0.460265	0.336992
CEP192_chr18_12999420_13019206_circRNA	WNT_circRNA	0.428271	0.400519	0.0277522	0.424072	0.37256
DEK_chr6_18256360_18258405_circRNA	WNT_circRNA	0.36211	0.330361	0.0317492	0.449145	0.347614
XRN2_chr20_21339043_21344208_circRNA	WNT_circRNA	-0.0953916	-0.150575	0.0551829	0.386205	0.413182
ATP9B_chr18_79193182_79214038_circRNA	WNT_circRNA	0.236739	0.173457	0.0632824	0.374107	0.427005
NEIL3_chr4_177353307_177360677_circRNA	WNT_circRNA	0.187584	0.117435	0.0701487	0.371905	0.429568
TTN_AS1_chr2_178535731_178542361_circRNA	WNT_circRNA	0.0578323	-0.0273962	0.0852285	0.189943	0.721376
MINPP1_chr10_87508335_87521169_circRNA	WNT_circRNA	0.302372	0.21165	0.0907219	0.354872	0.449928
BCL9L	WNTCONT	-0.364162	-0.461058	0.0968953	0.388987	0.410065
TENM3_chr4_182600923_182628889_circRNA	WNT_circRNA	-0.323613	-0.43251	0.108897	0.30472	0.516099
AXIN1	WNTCONT	0.0639449	-0.0594898	0.123435	0.281853	0.549977
MRPL22_chr5_154950820_154960049_circRNA	WNT_circRNA	-0.0886647	-0.220868	0.132203	0.389402	0.409602
EIF4E3_chr3_71690009_71710484_circRNA	WNT_circRNA	0.402444	0.264827	0.137617	0.255061	0.593355
BTAF1_chr10_91994534_92008275_circRNA	WNT_circRNA	-0.256239	-0.408532	0.152293	0.163199	0.787284
AKT3_chr1_243545509_243843282_circRNA	WNT_circRNA	0.0504313	-0.103534	0.153966	0.274041	0.562185
FNDC3A_chr13_49168612_49178654_circRNA	WNT_circRNA	0.271597	0.0701098	0.201488	0.149263	0.826049
APC	WNTCONT	-0.277033	-0.486393	0.209359	0.216612	0.664318
LEF1	WNTCONT	0.0735794	-0.141284	0.214863	0.205735	0.686691
USP25_chr21_15762890_15766141_circRNA	WNT_circRNA	-0.511152	-0.79106	0.279909	0.161714	0.791251
EVI5_chr1_92563641_92607727_circRNA	WNT_circRNA	-0.107395	-0.425323	0.317928	0.120905	0.917555
MCTP2_chr15_94384021_94402019_circRNA	WNT_circRNA	0.201997	-0.151132	0.353129	0.158683	0.799471
SIPA1L3_chr19_38141183_38142710_circRNA	WNT_circRNA	0.937446	0.506608	0.430838	0.0505611	1.29618

### Sheet: BRAF
Gene	Score_in	AVR_BRAF	AVR_NONBRAF	dBRAF	pValue	-Log10[pValue]
MTO1_chr6_73466208_73466606_circRNA	BRAF_circRNA	-0.420097	0.142507	-0.562604	0.00180519	2.74348
BRAF	BRAFCONT	-0.821106	-0.312316	-0.50879	0.0161075	1.79297
STRN3_chr14_30947089_30956242_circRNA	BRAF_circRNA	-0.280889	0.187767	-0.468655	0.209581	0.678648
MAP2K1	BRAFCONT	-0.979003	-0.510412	-0.468591	0.0179249	1.74654
ADD3_chr10_110124016_110130486_circRNA	BRAF_circRNA	-0.587256	-0.141442	-0.445814	0.210121	0.67753
PCCA_chr13_100301459_100449305_circRNA	BRAF_circRNA	-0.231749	0.189124	-0.420873	0.0756102	1.12142
SRCAP_chr16_30728965_30729572_circRNA	BRAF_circRNA	0.00468667	0.394834	-0.390147	0.215039	0.667483
RBL1_chr20_37061102_37065473_circRNA	BRAF_circRNA	0.0342621	0.418049	-0.383787	0.252705	0.597385
PSMD4_chr1_151262160_151264028_circRNA	BRAF_circRNA	-0.0486425	0.300438	-0.349081	0.270683	0.567539
USP34_chr2_61370320_61395233_circRNA	BRAF_circRNA	-0.58184	-0.24561	-0.33623	0.0458159	1.33898
GRB2	BRAFCONT	-0.0515795	0.27292	-0.3245	0.0526888	1.27828
CCDC50_chr3_191357087_191370036_circRNA	BRAF_circRNA	0.0674387	0.383945	-0.316506	0.208356	0.681194
FAM114A2_chr5_154029488_154034967_circRNA	BRAF_circRNA	-0.627665	-0.314043	-0.313623	0.092234	1.03511
TBCD_chr17_82763964_82781721_circRNA	BRAF_circRNA	-0.22774	0.0582317	-0.285972	0.271172	0.566755
ACSL3_chr2_222900673_222909150_circRNA	BRAF_circRNA	-0.390026	-0.106662	-0.283364	0.0472854	1.32527
CLASP1_chr2_121503166_121530325_circRNA	BRAF_circRNA	0.361242	0.642125	-0.280883	0.0788405	1.10325
FAM169A_chr5_74813839_74841679_circRNA	BRAF_circRNA	-0.553919	-0.278836	-0.275082	0.273036	0.56378
CANX_chr5_179709872_179716294_circRNA	BRAF_circRNA	-0.568839	-0.29967	-0.269168	0.0219095	1.65937
RBL1_chr20_37061102_37062270_circRNA	BRAF_circRNA	-1.3743	-1.14935	-0.224949	0.36799	0.434163
MAN2A1_chr5_109713519_109755456_circRNA	BRAF_circRNA	-0.510267	-0.298639	-0.211629	0.332947	0.477625
NARS_chr18_57611636_57615975_circRNA	BRAF_circRNA	0.00813333	0.203032	-0.194899	0.351209	0.454434
PHC3_chr3_170145422_170149244_circRNA	BRAF_circRNA	-0.553935	-0.38047	-0.173465	0.20459	0.689115
KDM1B_chr6_18215006_18217885_circRNA	BRAF_circRNA	-0.229823	-0.0581468	-0.171676	0.276249	0.558699
MASTL_chr10_27169943_27173259_circRNA	BRAF_circRNA	-0.0269007	0.141926	-0.168827	0.280761	0.551663
TBC1D22A_chr22_46974289_46997709_circRNA	BRAF_circRNA	-0.102316	0.049294	-0.15161	0.295175	0.52992
MASTL_chr10_27165063_27165539_circRNA	BRAF_circRNA	0.625999	0.777256	-0.151257	0.402597	0.395129
MAPK1	BRAFCONT	-0.367005	-0.221348	-0.145657	0.151995	0.81817
ANKMY1_chr2_240552913_240555055_circRNA	BRAF_circRNA	0.0963715	0.230501	-0.134129	0.2453	0.610302
RBL1_chr20_37065423_37068186_circRNA	BRAF_circRNA	1.19435	1.28693	-0.0925812	0.367446	0.434806
XPO1_chr2_61498672_61499894_circRNA	BRAF_circRNA	0.902353	0.990923	-0.0885702	0.265503	0.575931
CUL2_chr10_35060873_35071339_circRNA	BRAF_circRNA	0.158609	0.234907	-0.0762976	0.352957	0.452279
SLC38A1_chr12_46239678_46243314_circRNA	BRAF_circRNA	1.05435	1.12514	-0.0707922	0.421882	0.374809
PIK3CA_chr3_179203543_179204588_circRNA	BRAF_circRNA	0.579801	0.648579	-0.0687778	0.356442	0.448011
CEP85L_chr6_118511297_118566316_circRNA	BRAF_circRNA	-0.929002	-0.864244	-0.0647573	0.295215	0.529861
NSUN6_chr10_18609844_18616293_circRNA	BRAF_circRNA	1.12626	1.17901	-0.0527577	0.444865	0.351771
NTNG1_chr1_107324281_107324922_circRNA	BRAF_circRNA	0.694631	0.727613	-0.0329817	0.480574	0.318239
TSN_chr2_121757239_121761524_circRNA	BRAF_circRNA	-0.31442	-0.282098	-0.0323216	0.391154	0.407653
PCMTD1_chr8_51860844_51861246_circRNA	BRAF_circRNA	0.943641	0.968371	-0.0247294	0.472884	0.325245
UBE4B_chr1_10149183_10151561_circRNA	BRAF_circRNA	0.347611	0.365832	-0.0182214	0.476338	0.322085
TGFBR2_chr3_30644746_30650460_circRNA	BRAF_circRNA	0.809564	0.827704	-0.0181398	0.446927	0.349763
STT3B_chr3_31576395_31580096_circRNA	BRAF_circRNA	0.611386	0.613562	-0.00217555	0.496959	0.303679
AKT3_chr1_243545509_243695716_circRNA	BRAF_circRNA	1.24709	1.24735	-0.000252833	0.499659	0.301326
MPP6_chr7_24620051_24668660_circRNA	BRAF_circRNA	0.0446127	0.0407491	0.00386354	0.488749	0.310914
ARID2_chr12_45891779_45893721_circRNA	BRAF_circRNA	0.670175	0.65379	0.0163853	0.483451	0.315648
BRWD1_chr21_39269898_39274472_circRNA	BRAF_circRNA	0.70064	0.680981	0.0196593	0.473706	0.324491
FCHO2_chr5_73078179_73082825_circRNA	BRAF_circRNA	-0.352297	-0.375507	0.0232097	0.439653	0.35689
ABCC1_chr16_16014490_16016621_circRNA	BRAF_circRNA	-0.26167	-0.285975	0.0243043	0.427797	0.368762
XRN2_chr20_21365420_21368590_circRNA	BRAF_circRNA	1.4247	1.38698	0.0377109	0.453077	0.343828
RBL1_chr20_37056145_37065473_circRNA	BRAF_circRNA	1.55997	1.52185	0.038122	0.442346	0.354238
TRNT1_chr3_3137259_3140648_circRNA	BRAF_circRNA	1.25811	1.20949	0.0486152	0.436481	0.360034
PDE4D_chr5_59180594_59215968_circRNA	BRAF_circRNA	0.377533	0.324448	0.0530849	0.36838	0.433704
FBXL17_chr5_108348398_108367953_circRNA	BRAF_circRNA	1.25177	1.19704	0.054735	0.42623	0.370356
PDS5B_chr13_32732100_32746100_circRNA	BRAF_circRNA	0.0768857	0.0213285	0.0555572	0.283768	0.547037
SLC38A1_chr12_46229152_46243314_circRNA	BRAF_circRNA	1.3939	1.33176	0.0621426	0.424234	0.372394
GRM8_chr7_127242694_127243515_circRNA	BRAF_circRNA	1.11768	1.05292	0.0647575	0.41711	0.37975
VPS13C_chr15_62023410_62035052_circRNA	BRAF_circRNA	1.5371	1.47162	0.0654797	0.412213	0.384879
MON2_chr12_62500782_62508480_circRNA	BRAF_circRNA	1.54707	1.47203	0.0750324	0.366347	0.436107
BRWD1_chr21_39215236_39218660_circRNA	BRAF_circRNA	0.43848	0.362646	0.0758334	0.430504	0.366023
PCMTD1_chr8_51860860_51861246_circRNA	BRAF_circRNA	1.48488	1.40808	0.0768043	0.374784	0.426219
ESRP1_chr8_94664696_94665196_circRNA	BRAF_circRNA	-0.209113	-0.286789	0.0776759	0.425934	0.370658
XPO1_chr2_61485767_61490776_circRNA	BRAF_circRNA	1.03302	0.947115	0.0859001	0.380189	0.420001
DOCK1_chr10_126970701_127257429_circRNA	BRAF_circRNA	1.42102	1.332	0.0890228	0.353009	0.452214
TBC1D31_chr8_123077110_123105464_circRNA	BRAF_circRNA	1.5431	1.44797	0.0951263	0.376749	0.423947
QKI_chr6_163455278_163478896_circRNA	BRAF_circRNA	0.562221	0.46078	0.101441	0.352735	0.452551
EYA1_chr8_71244602_71334174_circRNA	BRAF_circRNA	0.984197	0.880915	0.103281	0.387917	0.411261
YTHDF2_chr1_28742402_28743986_circRNA	BRAF_circRNA	1.51138	1.40394	0.10744	0.321897	0.492284
GTF2E1_chr3_120750522_120751000_circRNA	BRAF_circRNA	1.17784	1.06741	0.110433	0.279849	0.553076
NEK1_chr4_169537808_169556095_circRNA	BRAF_circRNA	-0.395978	-0.506803	0.110824	0.103456	0.985246
CNOT6_chr5_180569109_180571432_circRNA	BRAF_circRNA	0.145338	0.0261805	0.119158	0.374625	0.426403
GFPT1_chr2_69363544_69374113_circRNA	BRAF_circRNA	1.09059	0.969746	0.120846	0.32668	0.485878
EIF4E3_chr3_71690009_71699708_circRNA	BRAF_circRNA	0.677965	0.554967	0.122998	0.40236	0.395386
CNOT10_chr3_32733422_32737490_circRNA	BRAF_circRNA	0.613532	0.488355	0.125177	0.340966	0.467288
ERC1_chr12_1289851_1408247_circRNA	BRAF_circRNA	0.237927	0.0931406	0.144786	0.207583	0.682809
FOPNL_chr16_15879803_15884205_circRNA	BRAF_circRNA	0.578388	0.431922	0.146466	0.349146	0.456993
NPAT_chr11_108186481_108190500_circRNA	BRAF_circRNA	-0.0179877	-0.169249	0.151261	0.301196	0.521151
STXBP5_chr6_147205970_147239270_circRNA	BRAF_circRNA	0.116922	-0.0389895	0.155911	0.216239	0.665067
PLEKHA5_chr12_19253939_19261021_circRNA	BRAF_circRNA	0.731451	0.57061	0.160841	0.332772	0.477854
HAUS2_chr15_42559338_42563857_circRNA	BRAF_circRNA	0.0873407	-0.0789642	0.166305	0.315627	0.500825
LPAR1_chr9_110941420_110973558_circRNA	BRAF_circRNA	0.643885	0.474211	0.169674	0.283963	0.546738
SUCO_chr1_172555868_172557794_circRNA	BRAF_circRNA	0.907257	0.73658	0.170676	0.249875	0.602277
PTPN13_chr4_86693586_86701801_circRNA	BRAF_circRNA	-0.064271	-0.247423	0.183152	0.0697902	1.15621
AATF_chr17_36952885_36953907_circRNA	BRAF_circRNA	1.2007	1.01517	0.185533	0.226264	0.645384
AGTPBP1_chr9_85669484_85712566_circRNA	BRAF_circRNA	1.53461	1.3414	0.193204	0.291621	0.535182
XPO1_chr2_61499712_61502310_circRNA	BRAF_circRNA	0.574771	0.376547	0.198224	0.0357448	1.44679
TRIM2_chr4_153270334_153276130_circRNA	BRAF_circRNA	0.406501	0.202884	0.203618	0.274179	0.561966
ITSN2_chr2_24270670_24275849_circRNA	BRAF_circRNA	-0.130987	-0.33481	0.203822	0.297551	0.526439
NDUFS4_chr5_53603451_53604895_circRNA	BRAF_circRNA	0.583993	0.375343	0.20865	0.200837	0.697157
TENM3_chr4_182600923_182653893_circRNA	BRAF_circRNA	0.0926893	-0.117083	0.209773	0.0357792	1.44637
UBE2R2_chr9_33886880_33912098_circRNA	BRAF_circRNA	0.799367	0.58678	0.212587	0.276206	0.558766
FOXO3_chr6_108663454_108664889_circRNA	BRAF_circRNA	0.869677	0.638088	0.231588	0.175236	0.756376
ZC3H18_chr16_88627621_88628854_circRNA	BRAF_circRNA	0.355382	0.112645	0.242737	0.221014	0.65558
EVI5_chr1_92693801_92704744_circRNA	BRAF_circRNA	0.576072	0.328149	0.247923	0.265515	0.575912
MANBA_chr4_102714437_102726683_circRNA	BRAF_circRNA	1.24042	0.987743	0.252673	0.187052	0.728038
ESCO1_chr18_21564202_21568094_circRNA	BRAF_circRNA	0.495123	0.234621	0.260501	0.18138	0.741411
SDCCAG8_chr1_243293090_243308177_circRNA	BRAF_circRNA	-0.0153239	-0.280566	0.265242	0.237506	0.624325
CAMKK2_chr12_121268637_121270945_circRNA	BRAF_circRNA	0.583818	0.303691	0.280127	0.0643931	1.19116
SLC36A1_chr5_151458787_151479489_circRNA	BRAF_circRNA	-0.17956	-0.459727	0.280168	0.113602	0.944614
XPO1_chr2_61498672_61533903_circRNA	BRAF_circRNA	0.763834	0.480122	0.283712	0.21755	0.662441
WWC3_chrX_10063444_10079804_circRNA	BRAF_circRNA	0.651356	0.336213	0.315143	0.225025	0.647769
SPAST_chr2_32114637_32116212_circRNA	BRAF_circRNA	-0.246042	-0.659422	0.413379	0.0195457	1.70895
TRIO_chr5_14330777_14336727_circRNA	BRAF_circRNA	0.480087	-0.0402583	0.520345	0.139429	0.855646
MAML2_chr11_96091891_96093517_circRNA	BRAF_circRNA	0.322399	-0.24192	0.564319	0.0534379	1.27215
RAB23_chr6_57193841_57196606_circRNA	BRAF_circRNA	-0.0761733	-0.641417	0.565244	0.123368	0.908796

### Sheet: KRAS
Gene	Score_in	AVR_KRAS	AVR_NONKRAS	dKRAS	pValue	-Log10[pValue]
KRAS	KRASCONT	-1.66401	-0.170995	-1.49302	0.016233	1.7896
BTAF1_chr10_91996368_92008275_circRNA	KRAS_circRNA	-0.653755	-0.162029	-0.491725	0.0978095	1.00962
BBS9_chr7_33351218_33388144_circRNA	KRAS_circRNA	-0.211753	0.278691	-0.490444	0.0266052	1.57503
DNAAF5_chr7_770470_775162_circRNA	KRAS_circRNA	-0.00859295	0.410363	-0.418956	0.00682776	2.16572
CCDC62_chr12_122777490_122781330_circRNA	KRAS_circRNA	-0.163339	0.231463	-0.394803	0.0148428	1.82848
FAM169A_chr5_74838964_74841679_circRNA	KRAS_circRNA	0.426087	0.797864	-0.371777	0.125129	0.902644
RNF170_chr8_42861744_42887871_circRNA	KRAS_circRNA	-0.252569	0.115127	-0.367696	0.0109428	1.96087
COG3_chr13_45516142_45525051_circRNA	KRAS_circRNA	-0.340143	-0.0148278	-0.325315	0.0191091	1.71876
NUDC_chr1_26942659_26943065_circRNA	KRAS_circRNA	-0.969177	-0.65103	-0.318147	0.135217	0.868968
ATM_chr11_108235669_108249102_circRNA	KRAS_circRNA	0.0582676	0.365634	-0.307367	0.0965613	1.0152
RILPL1_chr12_123498543_123499536_circRNA	KRAS_circRNA	0.675812	0.978498	-0.302687	0.219133	0.659292
TC2N_chr14_91797784_91802421_circRNA	KRAS_circRNA	0.256541	0.558031	-0.30149	0.128059	0.892591
PLXND1_chr3_129585951_129586719_circRNA	KRAS_circRNA	-0.606281	-0.315233	-0.291049	0.0352655	1.45265
WDR20_chr14_102194937_102209862_circRNA	KRAS_circRNA	0.8921	1.1644	-0.272295	0.182134	0.739608
ARHGAP10_chr4_147864845_147881932_circRNA	KRAS_circRNA	-0.0224435	0.244407	-0.266851	0.13077	0.883493
SMARCC1_chr3_47661293_47678311_circRNA	KRAS_circRNA	-0.499497	-0.23807	-0.261427	0.0207673	1.68262
PPM1B_chr2_44209209_44218537_circRNA	KRAS_circRNA	-0.0355139	0.219081	-0.254595	0.188097	0.725618
BANP_chr16_88027482_88038011_circRNA	KRAS_circRNA	0.503811	0.741949	-0.238138	0.208172	0.681577
NOL12_chr22_37687909_37688992_circRNA	KRAS_circRNA	-0.39243	-0.184542	-0.207888	0.122049	0.913465
MMS19_chr10_97476682_97478389_circRNA	KRAS_circRNA	0.125692	0.33139	-0.205698	0.139386	0.85578
INPP4B_chr4_142402937_142462726_circRNA	KRAS_circRNA	-0.432936	-0.228731	-0.204204	0.12898	0.889479
TPP2_chr13_102622876_102627924_circRNA	KRAS_circRNA	-0.229451	-0.0319183	-0.197533	0.1786	0.748118
SLC4A7_chr3_27411641_27424152_circRNA	KRAS_circRNA	-0.118426	0.0668958	-0.185322	0.234022	0.630743
KDM7A_chr7_140101950_140111184_circRNA	KRAS_circRNA	-0.433018	-0.249529	-0.183489	0.16417	0.784707
PHF20_chr20_35842572_35858381_circRNA	KRAS_circRNA	-0.58406	-0.414788	-0.169272	0.205279	0.687655
EEFSEC_chr3_128262127_128264781_circRNA	KRAS_circRNA	0.0452927	0.211198	-0.165906	0.200092	0.69877
SMAD4_chr18_51058124_51059916_circRNA	KRAS_circRNA	0.150868	0.296706	-0.145838	0.278592	0.555031
UBQLN1_chr9_83677726_83678599_circRNA	KRAS_circRNA	0.128096	0.267895	-0.139799	0.212981	0.67166
ABR_chr17_1050049_1100735_circRNA	KRAS_circRNA	-0.150859	-0.0132009	-0.137658	0.326481	0.486143
SOX6_chr11_16183885_16234671_circRNA	KRAS_circRNA	-0.473189	-0.337611	-0.135578	0.197802	0.703768
WSB1_chr17_27303366_27309272_circRNA	KRAS_circRNA	-0.263176	-0.139646	-0.12353	0.24073	0.61847
MTMR3_chr22_29978441_29991670_circRNA	KRAS_circRNA	-0.561009	-0.441759	-0.11925	0.201248	0.696268
SBNO1_chr12_123345257_123350441_circRNA	KRAS_circRNA	0.706192	0.820585	-0.114393	0.39738	0.400793
SFMBT2_chr10_7367648_7381949_circRNA	KRAS_circRNA	-0.140147	-0.0305043	-0.109643	0.276387	0.558483
PIP5K1A_chr1_151224244_151232703_circRNA	KRAS_circRNA	-0.481736	-0.381619	-0.100117	0.344716	0.462538
FNIP1_chr5_131677702_131709272_circRNA	KRAS_circRNA	0.178038	0.266094	-0.0880563	0.382614	0.417239
PTK2_chr8_140789473_140803650_circRNA	KRAS_circRNA	-0.378391	-0.295385	-0.0830062	0.290611	0.536689
EFCAB13_chr17_47370436_47379253_circRNA	KRAS_circRNA	-0.208078	-0.135596	-0.0724823	0.345118	0.462033
MTO1_chr6_73480674_73482244_circRNA	KRAS_circRNA	0.448455	0.518919	-0.070464	0.411739	0.385378
MAPK1_chr22_21799011_21807846_circRNA	KRAS_circRNA	-0.497455	-0.440748	-0.0567073	0.299655	0.523379
CDC123_chr10_12215739_12238485_circRNA	KRAS_circRNA	0.200692	0.252418	-0.0517258	0.42075	0.375975
CCDC134_chr22_41808874_41810291_circRNA	KRAS_circRNA	0.624002	0.665403	-0.0414013	0.423195	0.37346
SYTL3_chr6_158707229_158725637_circRNA	KRAS_circRNA	-0.38749	-0.353511	-0.0339783	0.418024	0.378798
ZMYND8_chr20_47227202_47236516_circRNA	KRAS_circRNA	-0.25915	-0.226279	-0.0328716	0.411399	0.385736
CASC4_chr15_44328684_44338317_circRNA	KRAS_circRNA	-0.558667	-0.527515	-0.0311522	0.452276	0.344597
YWHAE_chr17_1361091_1362008_circRNA	KRAS_circRNA	0.537451	0.556971	-0.0195201	0.483411	0.315684
EPB41L2_chr6_130955104_130956499_circRNA	KRAS_circRNA	0.114135	0.126211	-0.0120757	0.473067	0.325077
ZBTB16_chr11_114063210_114064568_circRNA	KRAS_circRNA	0.329723	0.334869	-0.00514524	0.490908	0.309
ZNF706_chr8_101199194_101201743_circRNA	KRAS_circRNA	-0.124838	-0.119911	-0.00492765	0.491675	0.308322
BRAP_chr12_111679150_111683307_circRNA	KRAS_circRNA	0.0683738	0.0621314	0.00624243	0.488674	0.310981
RIC8B_chr12_106842588_106843947_circRNA	KRAS_circRNA	-0.358224	-0.378402	0.0201788	0.46815	0.329615
LRCH3_chr3_197865422_197875775_circRNA	KRAS_circRNA	-0.456821	-0.477552	0.0207302	0.433596	0.362915
SULF2_chr20_47736702_47757463_circRNA	KRAS_circRNA	-0.0172766	-0.0427103	0.0254337	0.466681	0.33098
RHOT1_chr17_32171042_32176213_circRNA	KRAS_circRNA	-0.018591	-0.047465	0.028874	0.442138	0.354442
REXO4_chr9_133412298_133412921_circRNA	KRAS_circRNA	-0.336314	-0.366851	0.0305374	0.458017	0.339118
MAP3K5_chr6_136669282_136698682_circRNA	KRAS_circRNA	-0.172105	-0.207729	0.0356243	0.446898	0.349791
RAB3D_chr19_11335446_11335783_circRNA	KRAS_circRNA	0.461557	0.424689	0.0368679	0.451683	0.345166
GGA3_chr17_75242335_75243570_circRNA	KRAS_circRNA	0.0247094	-0.013975	0.0386844	0.455315	0.341688
PDS5A_chr4_39898388_39902460_circRNA	KRAS_circRNA	-0.691846	-0.736499	0.0446539	0.390558	0.408314
DHTKD1_chr10_12117672_12120267_circRNA	KRAS_circRNA	0.722612	0.67418	0.0484324	0.44731	0.349391
TMED2_chr12_123586746_123590449_circRNA	KRAS_circRNA	-0.344781	-0.397492	0.0527111	0.404788	0.392773
EPCAM_chr2_47377013_47379969_circRNA	KRAS_circRNA	-0.278975	-0.343565	0.0645906	0.121548	0.915251
ABCC4_chr13_95115921_95188542_circRNA	KRAS_circRNA	-0.507026	-0.576156	0.0691299	0.391457	0.407316
PPP1R12A_chr12_79820773_79822190_circRNA	KRAS_circRNA	0.841078	0.769209	0.0718691	0.445978	0.350686
TBCD_chr17_82884144_82903478_circRNA	KRAS_circRNA	0.490959	0.397507	0.0934517	0.392205	0.406487
AGAP1_chr2_235930764_235968623_circRNA	KRAS_circRNA	-0.339307	-0.433243	0.0939352	0.336543	0.472959
IL27RA_chr19_14039507_14039910_circRNA	KRAS_circRNA	0.600408	0.50161	0.0987988	0.391348	0.407437
ATXN10_chr22_45700281_45740538_circRNA	KRAS_circRNA	0.785012	0.684931	0.100081	0.363461	0.439543
LNPEP_chr5_96979137_96986670_circRNA	KRAS_circRNA	-0.321936	-0.426167	0.104231	0.385236	0.414273
DPF3_chr14_72714422_72731934_circRNA	KRAS_circRNA	0.237587	0.128519	0.109068	0.261041	0.583292
GPATCH2L_chr14_76166662_76195972_circRNA	KRAS_circRNA	-0.320868	-0.432208	0.111339	0.346116	0.460778
RNF34_chr12_121416158_121417911_circRNA	KRAS_circRNA	1.27804	1.16478	0.113261	0.364714	0.438048
ARIH1_chr15_72563393_72572165_circRNA	KRAS_circRNA	0.0007989	-0.121911	0.12271	0.405839	0.391646
PKN2_chr1_88770351_88771879_circRNA	KRAS_circRNA	-0.52252	-0.666918	0.144398	0.236153	0.626806
ATG7_chr3_11358417_11426926_circRNA	KRAS_circRNA	0.0600464	-0.089679	0.149725	0.195434	0.709
ZNF608_chr5_124701013_124701269_circRNA	KRAS_circRNA	0.504791	0.339498	0.165293	0.318918	0.496321
NBAS_chr2_15461200_15478289_circRNA	KRAS_circRNA	0.748102	0.562188	0.185914	0.310274	0.508255
UQCRC2_chr16_21962459_21976243_circRNA	KRAS_circRNA	0.418461	0.223891	0.194569	0.316806	0.499207
PAPD7_chr5_6737509_6746427_circRNA	KRAS_circRNA	0.208127	-0.00175566	0.209883	0.236328	0.626486
RBM33_chr7_155706859_155718443_circRNA	KRAS_circRNA	-0.245484	-0.456386	0.210901	0.0905053	1.04333
RAB6A_chr11_73707419_73720899_circRNA	KRAS_circRNA	0.340495	0.123723	0.216772	0.0514339	1.28875
USP3_chr15_63532646_63537156_circRNA	KRAS_circRNA	0.280204	0.0606995	0.219504	0.10891	0.962932
PNN_chr14_39179090_39179462_circRNA	KRAS_circRNA	0.527175	0.30162	0.225555	0.292026	0.534579
SYNJ1_chr21_32694227_32695282_circRNA	KRAS_circRNA	-0.0708491	-0.297121	0.226272	0.132555	0.877604
MCM10_chr10_13191298_13192568_circRNA	KRAS_circRNA	1.1415	0.904583	0.236918	0.296903	0.527385
NFX1_chr9_33311105_33319127_circRNA	KRAS_circRNA	-0.338297	-0.582429	0.244133	0.121536	0.915296
ZMIZ1_chr10_79201583_79216274_circRNA	KRAS_circRNA	0.855382	0.610738	0.244645	0.260968	0.583413
TMEM38B_chr9_105705596_105722621_circRNA	KRAS_circRNA	-0.394398	-0.649591	0.255193	0.107395	0.969014
SMAD2_chr18_47865058_47870564_circRNA	KRAS_circRNA	-0.0513567	-0.326054	0.274698	0.152842	0.815756
MAN2A1_chr5_109817272_109823837_circRNA	KRAS_circRNA	-0.657614	-0.934459	0.276845	0.224433	0.648913
SLC30A6_chr2_32197343_32209561_circRNA	KRAS_circRNA	0.0202478	-0.292775	0.313023	0.25252	0.597704
CRBN_chr3_3156218_3174261_circRNA	KRAS_circRNA	0.120342	-0.196376	0.316719	0.0274578	1.56133
RAF1	KRASCONT	-0.102908	-0.467586	0.364678	0.148956	0.826942
SEPT2_chr2_241325992_241336098_circRNA	KRAS_circRNA	0.886211	0.491883	0.394328	0.166537	0.778489
LYN_chr8_55950458_55953984_circRNA	KRAS_circRNA	0.0961882	-0.317003	0.413191	0.104247	0.981937

### Sheet: CORE_ESSENTIAL
Gene	Score_in	AVR_ALL	pValue	-Log10[pValue]	NUM_ESS
RERE_chr1_8495062_8614686_circRNA	CoreEss_circRNA	-0.839606	0.240209	0.619411	11
UBQLN1_chr9_83679774_83683066_circRNA	CoreEss_circRNA	-1.08588	0.538625	0.268713	10
PLCE1_chr10_94030682_94032252_circRNA	CoreEss_circRNA	-1.07432	0.413939	0.383064	10
CTCF_chr16_67610823_67612121_circRNA	CoreEss_circRNA	-0.791441	0.160935	0.79335	10
MLYCD_chr16_83906986_83912367_circRNA	CoreEss_circRNA	-0.858135	0.491078	0.308849	9
UBAP2_chr9_33953284_33996333_circRNA	CoreEss_circRNA	-0.767346	0.373187	0.428073	9
HUWE1_chrX_53614533_53615835_circRNA	CoreEss_circRNA	-0.756388	0.213938	0.669711	9
DNAJC5_chr20_63928334_63931022_circRNA	CoreEss_circRNA	-0.730765	0.336236	0.473356	9
SMARCC1_chr3_47729024_47745993_circRNA	CoreEss_circRNA	-0.724689	0.331047	0.480111	9
ATXN2_chr12_111485270_111486824_circRNA	CoreEss_circRNA	-0.947762	0.536423	0.270493	8
TANC1_chr2_159136193_159150556_circRNA	CoreEss_circRNA	-0.845345	0.544214	0.26423	8
FGFR2_chr10_121564501_121565704_circRNA	CoreEss_circRNA	-0.789407	0.339991	0.468533	8
FOCAD_chr9_20715321_20740340_circRNA	CoreEss_circRNA	-0.78889	0.372756	0.428575	8
RBM23_chr14_22906194_22911403_circRNA	CoreEss_circRNA	-0.549349	0.386231	0.413153	8
B4GALT6_chr18_31638643_31666372_circRNA	CoreEss_circRNA	-0.785539	0.385226	0.414284	7
POLI_chr18_54271359_54274090_circRNA	CoreEss_circRNA	-0.758121	0.393482	0.405075	7
RNF216_chr7_5641153_5652510_circRNA	CoreEss_circRNA	-0.673473	0.356306	0.448177	7
ARHGEF12_chr11_120440128_120445464_circRNA	CoreEss_circRNA	-0.616	0.21464	0.668289	7
NUP153_chr6_17646066_17649300_circRNA	CoreEss_circRNA	-0.560104	0.410836	0.386332	7
ANKRD13C_chr1_70292387_70306290_circRNA	CoreEss_circRNA	-0.513989	0.246079	0.608926	7
CHPT1_chr12_101714089_101716812_circRNA	CoreEss_circRNA	-0.607422	0.27776	0.556331	6
CEP350_chr1_180003173_180006567_circRNA	CoreEss_circRNA	-0.581362	0.308568	0.510649	6
MAP2K4_chr17_12081355_12095694_circRNA	CoreEss_circRNA	-0.562507	0.479938	0.318815	6
ATRX_chrX_77652113_77656653_circRNA	CoreEss_circRNA	-0.510121	0.46629	0.331344	6
TMEM38A_chr19_16679983_16682508_circRNA	CoreEss_circRNA	-0.498891	0.420928	0.375792	6
PPP2R5A_chr1_212329134_212333598_circRNA	CoreEss_circRNA	-0.486724	0.262149	0.581451	6
VMP1_chr17_59764970_59773885_circRNA	CoreEss_circRNA	-0.447989	0.360517	0.443074	6
BIRC6_chr2_32488587_32493667_circRNA	CoreEss_circRNA	-0.443125	0.230869	0.636634	6
TTC39C_chr18_24064139_24083081_circRNA	CoreEss_circRNA	-0.441732	0.435107	0.361404	6
MAP2K4_chr17_12081355_12113360_circRNA	CoreEss_circRNA	-0.418277	0.533889	0.272549	6
CPQ_chr8_96834972_96880005_circRNA	CoreEss_circRNA	-0.569507	0.393381	0.405186	5
ZNF207_chr17_32362913_32368014_circRNA	CoreEss_circRNA	-0.539798	0.486667	0.312768	5
MED13_chr17_62033786_62035608_circRNA	CoreEss_circRNA	-0.503138	0.307701	0.511871	5
PCCA_chr13_100330560_100368574_circRNA	CoreEss_circRNA	-0.48062	0.251902	0.598769	5
AKAP7_chr6_131160058_131169273_circRNA	CoreEss_circRNA	-0.47907	0.397176	0.401017	5
SP2_chr17_47915311_47917130_circRNA	CoreEss_circRNA	-0.478692	0.313603	0.50362	5
ZNF398_chr7_149153944_149154340_circRNA	CoreEss_circRNA	-0.468763	0.252985	0.596906	5
PUM1_chr1_30992389_30995220_circRNA	CoreEss_circRNA	-0.451732	0.530394	0.275402	5
TUSC3_chr8_15650696_15673836_circRNA	CoreEss_circRNA	-0.429069	0.283372	0.547643	5
MCTP1_chr5_94909250_94924021_circRNA	CoreEss_circRNA	-0.410981	0.261719	0.582165	5
RABEPK_chr9_125213369_125220700_circRNA	CoreEss_circRNA	-0.357443	0.318749	0.496551	5
ATXN10_chr22_45689711_45702847_circRNA	CoreEss_circRNA	-0.469971	0.449488	0.347282	4
MCTP1_chr5_94868332_94912976_circRNA	CoreEss_circRNA	-0.446808	0.283395	0.547608	4
CTCF_chr16_67628369_67629533_circRNA	CoreEss_circRNA	-0.435367	0.32525	0.487783	4
ADK_chr10_74314666_74398579_circRNA	CoreEss_circRNA	-0.415361	0.190997	0.718974	4
LRBA_chr4_150798080_150817257_circRNA	CoreEss_circRNA	-0.400752	0.387889	0.411292	4
PRMT3_chr11_20402918_20426865_circRNA	CoreEss_circRNA	-0.398039	0.368613	0.433429	4
SLC8A3_chr14_70166638_70168484_circRNA	CoreEss_circRNA	-0.389322	0.341783	0.46625	4
EYA1_chr8_71269739_71299720_circRNA	CoreEss_circRNA	-0.379211	0.342205	0.465714	4
WDR66_chr12_121942533_121949061_circRNA	CoreEss_circRNA	-0.323045	0.430477	0.366051	4
CASP8AP2_chr6_89846561_89857199_circRNA	CoreEss_circRNA	-0.435562	0.128265	0.891892	3
TRPM7_chr15_50648686_50663046_circRNA	CoreEss_circRNA	-0.432997	0.237519	0.624301	3
TFRC_chr3_196053417_196077122_circRNA	CoreEss_circRNA	-0.420704	0.354333	0.450588	3
HTT_chr4_3186596_3189093_circRNA	CoreEss_circRNA	-0.41981	0.34988	0.456081	3
UBR2_chr6_42603587_42612291_circRNA	CoreEss_circRNA	-0.387585	0.297833	0.526027	3
EIF4G3_chr1_20941490_20942330_circRNA	CoreEss_circRNA	-0.366996	0.291029	0.536064	3
TIMMDC1_chr3_119503531_119517315_circRNA	CoreEss_circRNA	-0.344203	0.480641	0.318179	3
NCOA2_chr8_70159504_70162854_circRNA	CoreEss_circRNA	-0.342259	0.241566	0.616964	3
RFC1_chr4_39326562_39327756_circRNA	CoreEss_circRNA	-0.339615	0.24068	0.618561	3
FLI1_chr11_128758114_128772985_circRNA	CoreEss_circRNA	-0.214404	0.422894	0.373768	3
ARAP2_chr4_36228581_36229645_circRNA	CoreEss_circRNA	-0.212895	0.378312	0.42215	3
ADAL_chr15_43334944_43335826_circRNA	CoreEss_circRNA	-0.0430589	0.43303	0.363482	3
PIAS1_chr15_68141945_68164804_circRNA	CoreEss_circRNA	-0.373812	0.317055	0.498865	2
MCCC2_chr5_71592925_71604468_circRNA	CoreEss_circRNA	-0.32751	0.314329	0.502615	2
TBC1D23_chr3_100295086_100298045_circRNA	CoreEss_circRNA	-0.246492	0.284874	0.545347	2
PPM1D_chr17_60623520_60648082_circRNA	CoreEss_circRNA	-0.222733	0.411814	0.385299	2
CD53_chr1_110891391_110892533_circRNA	CoreEss_circRNA	-0.209778	0.374118	0.426991	2
EDC3_chr15_74671454_74675142_circRNA	CoreEss_circRNA	-0.190046	0.26268	0.580574	2
PRIM2_chr6_57507386_57537625_circRNA	CoreEss_circRNA	-0.180457	0.298065	0.525689	2
HP1BP3_chr1_20757165_20773610_circRNA	CoreEss_circRNA	-0.168621	0.383036	0.416761	2
ACADM_chr1_75732643_75734871_circRNA	CoreEss_circRNA	-0.164151	0.331775	0.479156	2
TNFRSF21_chr6_47283937_47286595_circRNA	CoreEss_circRNA	-0.162638	0.405393	0.392124	2
HERC4_chr10_67966682_68014186_circRNA	CoreEss_circRNA	-0.0982466	0.344523	0.462782	2
ATP8A1_chr4_42543916_42556040_circRNA	CoreEss_circRNA	-0.0516582	0.510339	0.292141	2
TOP1_chr20_41092471_41101353_circRNA	CoreEss_circRNA	-0.403722	0.174799	0.757461	1
ADPGK_chr15_72760406_72775097_circRNA	CoreEss_circRNA	-0.288615	0.289018	0.539075	1
C15orf41_chr15_36691684_36709961_circRNA	CoreEss_circRNA	-0.274366	0.200265	0.698395	1
VPS36_chr13_52417991_52427219_circRNA	CoreEss_circRNA	-0.238023	0.23885	0.621875	1
SP3_chr2_173954872_173956232_circRNA	CoreEss_circRNA	-0.234185	0.34768	0.45882	1
NUP54_chr4_76134174_76144473_circRNA	CoreEss_circRNA	-0.233187	0.191497	0.717838	1
LRBA_chr4_150467672_150491035_circRNA	CoreEss_circRNA	-0.221272	0.231632	0.635202	1
LARP4_chr12_50427761_50441643_circRNA	CoreEss_circRNA	-0.194385	0.247871	0.605775	1
RERE_chr1_8541213_8614686_circRNA	CoreEss_circRNA	-0.188201	0.311662	0.506316	1
HMGCLL1_chr6_55514047_55542140_circRNA	CoreEss_circRNA	-0.187754	0.266093	0.574967	1
FXR1_chr3_180968050_180970358_circRNA	CoreEss_circRNA	-0.140552	0.343567	0.463989	1
EP300_chr22_41135812_41140257_circRNA	CoreEss_circRNA	-0.11542	0.402772	0.39494	1
ARHGAP32_chr11_129123445_129164427_circRNA	CoreEss_circRNA	-0.10608	0.253134	0.59665	1
AKAP12_chr6_151348710_151353752_circRNA	CoreEss_circRNA	-0.0974461	0.316747	0.499288	1
PHACTR4_chr1_28473553_28476291_circRNA	CoreEss_circRNA	-0.0627675	0.237993	0.623436	1
FMNL1_chr17_45237280_45239065_circRNA	CoreEss_circRNA	-0.00230465	0.488624	0.311025	1
ST3GAL6_chr3_98768429_98773983_circRNA	CoreEss_circRNA	0.00575742	0.493418	0.306785	1
ATXN7_chr3_63912587_63913225_circRNA	CoreEss_circRNA	0.0442402	0.361934	0.44137	1
KIF3B_chr20_32316217_32316874_circRNA	CoreEss_circRNA	0.111981	0.406567	0.390868	1
NOX4_chr11_89400016_89402542_circRNA	CoreEss_circRNA	0.175898	0.397594	0.400561	1
UQCRC2_chr16_21968627_21976243_circRNA	CoreEss_circRNA	0.180714	0.583378	0.23405	1
PIK3CB_chr3_138688874_138694907_circRNA	CoreEss_circRNA	0.425312	0.534417	0.27212	1
MBOAT2_chr2_8888017_8958642_circRNA	CoreEss_circRNA	-0.230673	0.122314	0.912526	0
CASP8AP2_chr6_89854816_89857199_circRNA	CoreEss_circRNA	-0.184445	0.253489	0.596041	0
PHC3_chr3_170136418_170149244_circRNA	CoreEss_circRNA	-0.154684	0.173306	0.761185	0
FUT8_chr14_65561336_65561766_circRNA	CoreEss_circRNA	-0.116375	0.219347	0.658868	0
COCH_chr14_30877571_30880734_circRNA	CoreEss_circRNA	-0.0962295	0.21426	0.669059	0
ABCC4_chr13_95161188_95188542_circRNA	CoreEss_circRNA	-0.0551974	0.26434	0.577837	0
PTPN12_chr7_77581426_77600806_circRNA	CoreEss_circRNA	-0.0448542	0.180243	0.744142	0
BIRC6_chr2_32377587_32406557_circRNA	CoreEss_circRNA	-0.0371674	0.253817	0.595479	0
ELMOD3_chr2_85368685_85371562_circRNA	CoreEss_circRNA	-0.0211849	0.194509	0.711061	0
CPT1A_chr11_68803999_68807638_circRNA	CoreEss_circRNA	0.0114264	0.359889	0.443831	0
PRMT2_chr21_46643534_46644488_circRNA	CoreEss_circRNA	0.0227143	0.281115	0.551117	0
HOOK3_chr8_42957093_42964474_circRNA	CoreEss_circRNA	0.0240238	0.300421	0.52227	0
CHD2_chr15_92978233_92979283_circRNA	CoreEss_circRNA	0.0315865	0.360268	0.443374	0
NEIL3_chr4_177353307_177353728_circRNA	CoreEss_circRNA	0.0383865	0.236611	0.625965	0
PPP3CB_chr10_73474918_73479517_circRNA	CoreEss_circRNA	0.0554634	0.204184	0.689978	0
RPS6KC1_chr1_213071005_213117410_circRNA	CoreEss_circRNA	0.0676537	0.218148	0.661248	0
NDST3_chr4_118105017_118143684_circRNA	CoreEss_circRNA	0.0680488	0.160148	0.795478	0
ESR1_chr6_151842596_151880771_circRNA	CoreEss_circRNA	0.0693974	0.32585	0.486983	0
DNAJC2_chr7_103321931_103322794_circRNA	CoreEss_circRNA	0.0744458	0.386058	0.413347	0
TMEM245_chr9_109050282_109064567_circRNA	CoreEss_circRNA	0.121979	0.356149	0.448368	0
ARID2_chr12_45836588_45839496_circRNA	CoreEss_circRNA	0.130358	0.216339	0.664865	0
INTS2_chr17_61921724_61925099_circRNA	CoreEss_circRNA	0.13397	0.273729	0.562678	0
STK39_chr2_168063499_168129758_circRNA	CoreEss_circRNA	0.135754	0.398244	0.399851	0
SLC22A3_chr6_160397978_160410846_circRNA	CoreEss_circRNA	0.184992	0.265106	0.576581	0
NDUFA10_chr2_239990073_240014860_circRNA	CoreEss_circRNA	0.189702	0.435347	0.361165	0
DEF6_chr6_35312301_35312772_circRNA	CoreEss_circRNA	0.21253	0.58498	0.232859	0
FIP1L1_chr4_53425871_53428183_circRNA	CoreEss_circRNA	0.22864	0.232854	0.632916	0
HERC4_chr10_67988662_68014186_circRNA	CoreEss_circRNA	0.237641	0.255528	0.592562	0
ARHGAP26_chr5_143054438_143057747_circRNA	CoreEss_circRNA	0.245902	0.316509	0.499614	0
FLI1_chr11_128768117_128772985_circRNA	CoreEss_circRNA	0.256467	0.335989	0.473675	0
FBXO9_chr6_53071056_53076543_circRNA	CoreEss_circRNA	0.264452	0.320594	0.494044	0
KPNA5_chr6_116689319_116705160_circRNA	CoreEss_circRNA	0.304699	0.31555	0.500931	0
TM7SF3_chr12_26996741_26999676_circRNA	CoreEss_circRNA	0.313443	0.329139	0.48262	0
SNORD15B_chr11_75404420_75404566_circRNA	CoreEss_circRNA	0.313461	0.264827	0.577038	0
PHF3_chr6_63694580_63700466_circRNA	CoreEss_circRNA	0.350929	0.564599	0.24826	0
NNT_chr5_43675510_43677806_circRNA	CoreEss_circRNA	0.363372	0.326371	0.486289	0
IFNGR2_chr21_33426883_33432871_circRNA	CoreEss_circRNA	0.456545	0.467346	0.330361	0
SPECC1_chr17_20204332_20205912_circRNA	CoreEss_circRNA	0.457964	0.35036	0.455486	0
GIGYF2_chr2_232747614_232761436_circRNA	CoreEss_circRNA	0.47602	0.52389	0.28076	0
LHPP_chr10_124488421_124498128_circRNA	CoreEss_circRNA	0.476444	0.300406	0.522292	0
ZMYM2_chr13_20051432_20067390_circRNA	CoreEss_circRNA	0.517937	0.4439	0.352715	0
ITGAL_chr16_30479090_30479461_circRNA	CoreEss_circRNA	0.51815	0.385899	0.413526	0
FKBP8_chr19_18539370_18539720_circRNA	CoreEss_circRNA	0.544047	0.348679	0.457574	0
CSE1L_chr20_49090741_49094963_circRNA	CoreEss_circRNA	0.610919	0.446963	0.349728	0
RAB2A_chr8_60584207_60591969_circRNA	CoreEss_circRNA	0.676343	0.487585	0.31195	0
DIS3L2_chr2_232014834_232030080_circRNA	CoreEss_circRNA	0.753068	0.376411	0.424338	0
RIPK1_chr6_3076763_3077935_circRNA	CoreEss_circRNA	0.781791	0.352813	0.452456	0
UGGT2_chr13_95970111_95999307_circRNA	CoreEss_circRNA	0.806741	0.101548	0.993329	0
CBFB_chr16_67036638_67082339_circRNA	CoreEss_circRNA	0.839714	0.417784	0.379049	0

### Sheet: BRAIN
Gene	Score_in	AVR_Brain	AVR_NONBrain	dBrain	pValue	-Log10[pValue]
AKT3_chr1_243563719_243843282_circRNA	Brain_circRNA	1.01862	0.326638	0.691985	0.00466907	2.33077
CDK8_chr13_26400452_26401624_circRNA	Brain_circRNA	-0.252517	0.257938	-0.510456	0.0117593	1.92962
MLYCD_chr16_83906986_83912367_circRNA	CoreEss_circRNA	-1.26741	-0.624261	-0.643154	0.0127614	1.8941
ETFA_chr15_76283756_76292700_circRNA	Brain_circRNA	0.76517	0.271893	0.493276	0.0282303	1.54928
TC2N_chr14_91797784_91802421_circRNA	KRAS_circRNA	0.668132	0.322836	0.345296	0.0285933	1.54374
RUSC2_chr9_35546429_35548535_circRNA	Brain_circRNA	1.84117	1.17846	0.662712	0.0289696	1.53806
TMEM245_chr9_109080838_109108570_circRNA	Brain_circRNA	-0.0849091	-0.424431	0.339522	0.0490732	1.30916
ATM_chr11_108327644_108332037_circRNA	Brain_circRNA	-0.173073	-0.591302	0.418229	0.0526576	1.27854
GLS_chr2_190900563_190924593_circRNA	Brain_circRNA	0.0094429	0.324688	-0.315245	0.0529625	1.27603
CEP350_chr1_180003173_180006567_circRNA	CoreEss_circRNA	-0.79021	-0.46202	-0.32819	0.05839	1.23366
APOOL_chrX_85067126_85074391_circRNA	Brain_circRNA	-0.0710985	0.258467	-0.329565	0.075051	1.12464
PTGR1_chr9_111574733_111586165_circRNA	Brain_circRNA	-0.0732816	-0.200959	0.127677	0.0787349	1.10383
STAT2_chr12_56348528_56349636_circRNA	Brain_circRNA	-0.303608	-0.544786	0.241178	0.0871368	1.0598
SPATA6_chr1_48385308_48403882_circRNA	Brain_circRNA	-0.346717	0.1594	-0.506117	0.0941287	1.02628
CCDC40_chr17_80048582_80050283_circRNA	Brain_circRNA	-0.283098	0.286978	-0.570075	0.0983301	1.00731
PHC3_chr3_170136418_170145521_circRNA	Brain_circRNA	0.074542	-0.12502	0.199562	0.111686	0.952001
CRBN_chr3_3156218_3174261_circRNA	KRAS_circRNA	-0.250319	0.0154303	-0.265749	0.120956	0.917372
PPP4R1_chr18_9583116_9595153_circRNA	Brain_circRNA	-0.135851	-0.459212	0.323361	0.128223	0.892035
CLASP1_chr2_121503166_121530325_circRNA	BRAF_circRNA	0.74606	0.462355	0.283705	0.129529	0.887634
DCLK2_chr4_150102477_150102812_circRNA	Brain_circRNA	-0.106677	-0.369238	0.262561	0.132421	0.878042
CDK13_chr7_39987598_39988258_circRNA	Brain_circRNA	-0.160428	0.150997	-0.311424	0.138285	0.859224
FNDC3B_chr3_172247532_172310881_circRNA	Brain_circRNA	-0.512047	-0.168135	-0.343912	0.140384	0.852682
SEMA3C_chr7_80789305_80805758_circRNA	Brain_circRNA	-0.673401	-0.347	-0.326402	0.142571	0.845969
SSH2_chr17_29648143_29650800_circRNA	Brain_circRNA	-0.0926453	-0.468599	0.375954	0.14967	0.824865
LCLAT1_chr2_30552492_30568176_circRNA	Brain_circRNA	-0.168348	-0.369491	0.201143	0.152292	0.817324
ADPGK_chr15_72771782_72775097_circRNA	Brain_circRNA	0.281051	0.476722	-0.195671	0.155059	0.809504
SEPSECS_chr4_25127263_25159107_circRNA	Brain_circRNA	0.280311	0.545097	-0.264786	0.162096	0.790228
COG6_chr13_39719235_39727548_circRNA	Brain_circRNA	0.213115	-0.00288903	0.216005	0.163984	0.785199
SEMA3C_chr7_80789305_80810701_circRNA	Brain_circRNA	-0.805204	-0.602604	-0.2026	0.166463	0.778682
PPHLN1_chr12_42351884_42398994_circRNA	Brain_circRNA	-0.579441	-0.82908	0.249639	0.16879	0.772654
AMBRA1_chr11_46493607_46512813_circRNA	Brain_circRNA	0.700297	1.08014	-0.379843	0.170396	0.76854
FOXP1_chr3_70987993_71053773_circRNA	Brain_circRNA	-0.402541	-0.00718457	-0.395356	0.183799	0.735657
GINM1_chr6_149572284_149582603_circRNA	Brain_circRNA	-0.166876	-0.0541168	-0.112759	0.192967	0.714517
NDE1_chr16_15664735_15667439_circRNA	Brain_circRNA	-0.600229	-0.740866	0.140637	0.203963	0.690448
NUSAP1_chr15_41356038_41377304_circRNA	Brain_circRNA	0.419873	0.671283	-0.251409	0.207962	0.682015
PIK3R2_chr19_18175039_18175697_circRNA	Brain_circRNA	-0.121073	-0.317319	0.196246	0.217398	0.662744
ZMPSTE24_chr1_40267785_40272035_circRNA	Brain_circRNA	-0.266122	-0.417089	0.150967	0.221317	0.654985
DENND4A_chr15_65702304_65703008_circRNA	Brain_circRNA	-0.0750284	-0.187196	0.112167	0.223193	0.65132
SPECC1_chr17_20204332_20205912_circRNA	CoreEss_circRNA	0.579939	0.388264	0.191675	0.223637	0.650456
BIRC2_chr11_102362895_102368548_circRNA	Brain_circRNA	0.155819	-0.063642	0.219461	0.224048	0.649659
ARHGAP32_chr11_129093620_129124894_circRNA	Brain_circRNA	0.311546	0.108989	0.202557	0.231599	0.635264
CEP85_chr1_26268482_26269614_circRNA	Brain_circRNA	-0.473357	-0.255293	-0.218063	0.23638	0.62639
ARHGAP32_chr11_129123445_129164427_circRNA	CoreEss_circRNA	-0.178857	-0.0644929	-0.114364	0.240661	0.618595
DEF6_chr6_35312301_35312772_circRNA	CoreEss_circRNA	0.0777655	0.289538	-0.211772	0.244791	0.611204
CD53_chr1_110891391_110892533_circRNA	CoreEss_circRNA	-0.298719	-0.158955	-0.139765	0.246108	0.608874
TPCN1_chr12_113267842_113269845_circRNA	Brain_circRNA	0.0117346	0.139543	-0.127808	0.246502	0.608179
CD2AP_chr6_47607926_47612536_circRNA	Brain_circRNA	-0.525846	-0.310531	-0.215315	0.257792	0.588731
RGS10_chr10_119515508_119527424_circRNA	Brain_circRNA	0.136056	0.0157665	0.120289	0.260162	0.584756
MYO5B_chr18_50036849_50040314_circRNA	Brain_circRNA	0.402735	0.282928	0.119807	0.264919	0.576886
LYST_chr1_235793502_235801097_circRNA	Brain_circRNA	-0.0755937	0.0396985	-0.115292	0.266211	0.574774
PIAS1_chr15_68141945_68164804_circRNA	CoreEss_circRNA	-0.283409	-0.42547	0.142061	0.270141	0.56841
ATXN7_chr3_63912587_63913225_circRNA	CoreEss_circRNA	-0.0333827	0.0885961	-0.121979	0.274739	0.56108
SRRM1_chr1_24666814_24670315_circRNA	Brain_circRNA	0.259383	0.134642	0.124742	0.275335	0.560139
ZNF680_chr7_64543706_64544432_circRNA	Brain_circRNA	-0.0125832	0.10551	-0.118093	0.277948	0.556037
TBC1D22A_chr22_46974289_47037198_circRNA	Brain_circRNA	-0.178652	-0.0354836	-0.143168	0.295461	0.5295
GAPVD1_chr9_125337017_125337591_circRNA	Brain_circRNA	0.616957	0.406228	0.210729	0.301171	0.521187
CHD9_chr16_53235184_53238586_circRNA	Brain_circRNA	-0.269279	-0.149441	-0.119839	0.303442	0.517924
RABEPK_chr9_125213369_125220700_circRNA	CoreEss_circRNA	-0.445155	-0.307322	-0.137833	0.307811	0.511716
EPHB4_chr7_100812746_100813208_circRNA	Brain_circRNA	-0.107791	-0.210425	0.102634	0.314543	0.502319
MPP1_chrX_154789953_154792285_circRNA	Brain_circRNA	-0.099281	-0.0471464	-0.0521346	0.315026	0.501654
GLCCI1_chr7_8055432_8071131_circRNA	Brain_circRNA	-0.358103	-0.234428	-0.123675	0.323442	0.490204
ABCA13_chr7_48410519_48412583_circRNA	Brain_circRNA	0.285606	0.212841	0.0727653	0.325124	0.487951
PIK3CB_chr3_138694785_138699095_circRNA	Brain_circRNA	-0.205515	-0.359021	0.153506	0.327942	0.484202
TXNDC16_chr14_52511239_52544371_circRNA	Brain_circRNA	0.0475015	0.173137	-0.125635	0.347183	0.459441
GAS2_chr11_22674849_22755953_circRNA	Brain_circRNA	-0.233525	-0.162882	-0.0706438	0.351806	0.453697
ANP32B_chr9_97994630_97998678_circRNA	Brain_circRNA	-0.0751075	0.000957654	-0.0760652	0.356664	0.44774
BANP_chr16_88027482_88038011_circRNA	KRAS_circRNA	0.74939	0.601618	0.147773	0.358692	0.445279
NEIL3_chr4_177351379_177353728_circRNA	Brain_circRNA	0.326407	0.226009	0.100398	0.366732	0.435651
FAM120A_chr9_93476255_93498886_circRNA	Brain_circRNA	0.513228	0.45822	0.0550084	0.372083	0.42936
KDM1A_chr1_23050386_23059167_circRNA	Brain_circRNA	0.528206	0.603736	-0.0755296	0.373703	0.427473
AGTPBP1_chr9_85585462_85633374_circRNA	Brain_circRNA	-0.393819	-0.318115	-0.0757041	0.381609	0.418381
TTC39C_chr18_24064139_24083081_circRNA	CoreEss_circRNA	-0.492989	-0.412442	-0.0805467	0.384784	0.414783
RANBP17_chr5_171183194_171205612_circRNA	Brain_circRNA	-0.320967	-0.411002	0.0900353	0.387747	0.411452
ABCC1_chr16_16007815_16056295_circRNA	Brain_circRNA	-0.341174	-0.434757	0.0935832	0.387853	0.411333
LYN_chr8_55966714_55969793_circRNA	Brain_circRNA	-0.10792	-0.183331	0.0754104	0.388064	0.411096
AMBRA1_chr11_46493607_46508370_circRNA	Brain_circRNA	0.0999989	0.0217247	0.0782742	0.389362	0.409646
ARIH1_chr15_72563393_72570307_circRNA	Brain_circRNA	-0.283719	-0.213189	-0.0705293	0.392466	0.406198
PCCA_chr13_100257594_100273346_circRNA	Brain_circRNA	-0.00764065	0.0780963	-0.085737	0.39529	0.403084
ATRNL1_chr10_115120184_115129535_circRNA	Brain_circRNA	-0.421625	-0.47703	0.055405	0.407644	0.389719
ITFG2_chr12_2820085_2821792_circRNA	Brain_circRNA	-0.136259	-0.188205	0.0519456	0.412618	0.384452
WDR41_chr5_77449759_77489572_circRNA	Brain_circRNA	0.532779	0.557295	-0.0245162	0.41598	0.380928
ST3GAL3_chr1_43920403_43920928_circRNA	Brain_circRNA	0.116216	0.146656	-0.0304399	0.416998	0.379866
LIMCH1_chr4_41661419_41671594_circRNA	Brain_circRNA	-1.12144	-1.04726	-0.074178	0.425069	0.371541
EDC3_chr15_74671454_74675142_circRNA	CoreEss_circRNA	-0.215458	-0.175526	-0.0399317	0.429117	0.367424
CEP89_chr19_32899856_32901412_circRNA	Brain_circRNA	-0.34942	-0.309737	-0.0396833	0.432959	0.363553
ZNF207_chr17_32362913_32368014_circRNA	CoreEss_circRNA	-0.509023	-0.557384	0.0483612	0.438548	0.357983
CLASP2_chr3_33684358_33696933_circRNA	Brain_circRNA	-0.173417	-0.227068	0.0536509	0.440006	0.356542
TBCD_chr17_82903404_82911789_circRNA	Brain_circRNA	0.852933	0.796958	0.0559752	0.441062	0.355501
TMEM181_chr6_158583953_158589782_circRNA	Brain_circRNA	-0.223529	-0.244305	0.0207762	0.443117	0.353482
TIAM1_chr21_31182420_31195305_circRNA	Brain_circRNA	-0.0084717	0.0178189	-0.0262906	0.443705	0.352906
CASK_chrX_41660438_41671530_circRNA	Brain_circRNA	0.0231975	0.00118701	0.0220105	0.450778	0.346038
PRKAR1B_chr7_677228_711527_circRNA	Brain_circRNA	0.577467	0.544569	0.032897	0.451558	0.345286
GABRG3_chr15_27326808_27328888_circRNA	Brain_circRNA	0.242187	0.253461	-0.0112734	0.46078	0.336507
ATP9A_chr20_51674152_51690819_circRNA	Brain_circRNA	0.5103	0.503722	0.00657721	0.485031	0.314231
RPH3AL_chr17_319419_321415_circRNA	Brain_circRNA	0.935513	0.918853	0.0166595	0.48713	0.312355
CHD9_chr16_53255599_53263097_circRNA	Brain_circRNA	-1.00944	-1.01056	0.00112643	0.488173	0.311426
PHACTR4_chr1_28473553_28476291_circRNA	CoreEss_circRNA	-0.0645236	-0.0617641	-0.00275951	0.493759	0.306485
SOX6_chr11_16111802_16186955_circRNA	Brain_circRNA	0.0728975	0.0728495	4.79743e-05	0.49981	0.301195
