## Supplementary Table S11 for "Systematic loss of function screens identify pathway specific functional circular RNAs"

### Sheet: info
Supplementary Table S11: Primers and shRNAs used in this study.

### Sheet: shRNAs 
Oligo name	Target	sequence
shRNA_circNFATC3(4+17)	circNFATC3	gaaggatcttgagccagatga
shRNA_circNFATC3(5+16)	circNFATC3	tgaaggatcttgagccagatg
shRNA_circNFATC3(6+15)	circNFATC3	gtgaaggatcttgagccagat
shRNA_circNFATC3(7+14)	circNFATC3	tgtgaaggatcttgagccaga
shRNA_circNFATC3(8+13)	circNFATC3	ttgtgaaggatcttgagccag
shRNA_circNFATC3(9+12)	circNFATC3	gttgtgaaggatcttgagcca
shRNA_circNFATC3(10+11)	circNFATC3	tgttgtgaaggatcttgagcc
shRNA_circNFATC3(14+7)	circNFATC3	atcctgttgtgaaggatcttg
shRNA_circNFATC3(15+6)	circNFATC3	catcctgttgtgaaggatctt
shRNA_circNFATC3(16+5)	circNFATC3	acatcctgttgtgaaggatct
shRNA_circNFATC3(17+4)	circNFATC3	gacatcctgttgtgaaggatc
shRNA_Gluc-1	Gluc-1	CCATCTCTTTGAGCACCTCCA
shRNA_NTC	LacZ (Negative control)	TCGTATTACAACGTCGTGACT
shRNA_circMTO1_1	circMTO1	GTTGTTTTGGGTCAGATGTCA
shRNA_circMTO1_2	circMTO1	TTTTGGGTCAGATGTCATGTA
shRNA_circMTO1_3	circMTO1	TGTTTTGGGTCAGATGTCATG
shRNA_circSMAD2_1	circSMAD2	ATGGACACAGCACTTGCTCTG
shRNA_circSMAD2_2	circSMAD2	AGTATGGACACAGCACTTGCT
shRNA_CTNNB1_581	CTNNB1	GTGTCTGCTATTGTACGTACC
shRNA_circZNF652_1	circZNF652	ACACACACTGCACACACAAAA
shRNA_circZNF652_2	circZNF652	ACACACTGCACACACAAAAGA
shRNA_circPKHD1_1	circPKHD1	GAACACTCAGGAGGGCTCTGG
shRNA_circPKHD1_2	circPKHD1	CCAGAACACTCAGGAGGGCTC
shRNA_circHUWE1_1	circHUWE1	TGAGCCTAATCAGCAGGGATA
shRNA_circHUWE1_2	circHUWE1	CTAATCAGCAGGGATACTGCA
shRNA_circRERE_1	circRERE	TGCACTGAACACAAGGGAAGT
shRNA_circRERE_3	circRERE	ACTGAACACAGTCCACAACTC
shRNA_circRNF170_1	circRNF170	ACCCAGATCTACCTGGAATGG
shRNA_circRNF170_2	circRNF170	AGATCTACCTGGAATGGCCAA
shRNA_circRNF170_3	circRNF170	GCAACCCAGATCTACCTGGAA
shRNA_circNUDC_1		GTGCATCTGGAGAAGGATACT
shRNA_circNUDC_2		GAGAAGGATACTGAGGAAGAT
shRNA_circNUDC_3		TCTGGAGAAGGATACTGAGGA
shRNA_BRAF_1	BRAF	CAGCAGTTACAAGCCTTCAAA
shRNA_BRAF_2	BRAF	GCAGATGAAGATCATCGAAAT
shRNA_BRAF_3	BRAF	CAAGTAGCTGGGACTACAGGA
shRNA_KRAS_1	KRAS	CCTATGGTCCTAGTAGGAAAT
shRNA_KRAS_2	KRAS	CCTCGTTTCTACACAGAGAAA
shRNA_KRAS_3	KRAS	GCAGACGTATATTGTATCATT

### Sheet: qPCR primers
Oligo name	Target	sequence
FcircNFATC3	circNFATC3	tgttgtgaaggatcttgagc
RcircNFATC3	circNFATC3	gtgactttggagctgaaacg
FlinNFATC3	NFATC3	CCTGGGCTATAACGAAAAGC
RlinNFATC3	NFATC3	TCAGGAAGAAGTGGAATTTC
FcircHUEW1	circHUEW1	GCAGTATCCCCTGCTGATTA
RcircHUEW1	circHUEW1	GTCTAATCATGCCGCAGAAG
FlinHUWE1	HUEW1	GGAGAGCTAGCCGCATCTTC
RlinHUWE1	HUEW1	CAAGTTGGCCTGCTGGTTTC
FcircRERE	circRERE	AGTTGTGGACCTGTGTTCAG
RcircRERE	circRERE	TGCAGGAATGTGTGATGGAG
FlinRERE	RERE	GCGCTTTAGGGGAAGCATTT
RlinRERE	RERE	TCTGCGGTGGCACTATTGTT
FcircSMAD2	circSMAD2	CTTACCAAAGGCAGCAAGC
RcircSMAD2	circSMAD2	GAAGATGGAGAAACAAGTGAC
FlinSMAD2	SMAD2	GGGTTTTGAAGCCGTCTATCAGC
RlinSMAD2	SMAD2	CCAACCACTGTAGAGGTCCATTC
FcircZNF652	circZNF652	TCGCATGTAAATGGCATGTC
RcircZNF652	circZNF652	GAGCATTCATATTGGGCACA
FlinZNF652	ZNF652	CGCAGTATGTCACTCAAGGTGC
RlinZNF652	ZNF652	TCATGTGGGAGCGTAGCTGGTA
FcircPKHD1	circPKHD1	CGACATTGATGGCACACGAG
RcircPKHD1	circPKHD1	AGGCAGAGATGGAGTGTGAG
FlinPKHD1	PKHD1	GATGGAGTGTGAGACGCCCAAT
RlinPKHD1	PKHD1	TCGCCATCTTGTGGCAGCCTTT
FCTNNB1	CTNNB1	TCAGAGGGTACGAGCTGCTATGT
RCTNNB1	CTNNB1	CTTTTTAGAAAGCTGATGGACCATAA
FcircRNF170	circRNF170	ctgccacaagtacttggtcg
RcircRNF170	circRNF170	agattctcagggcaacccag
FcircNUDC	circNUDC	GGCTCATTGAGGACGGCAAG
RcircNUDC	circNUDC	CTGGGTCCAGCGGTAATTGG
FcircMTO1	circMTO1	caggagggagctgtagaaga
RcircMTO1	circMTO1	ggtcacagatgcgagaacac
FlinMTO1	MTO1	GGTGTACATTATAAAGTATT
RlinMTO1	MTO1	CCCAGTAGTCAGAATCACAC
FBRAF	BRAF	GGCAGTATTGGATTTTTAAATTAA
RBRAF	BRAF	ATGGCACTTATTTCTGATCTA
FCCND1	CCND1	CTTTTCTCTGCCCGGCTTT
RCCND1	CCND1	ACTCCCCTGTAGTCCGTGTGA
